# Cis-regulatory evolution spotlights species differences in the adaptive potential of gene expression plasticity

**DOI:** 10.1101/2020.07.02.184036

**Authors:** F. He, K. A. Steige, V. Kovacova, U. Göbel, M. Bouzid, P. D. Keightley, A. Beyer, J. de Meaux

## Abstract

Phenotypic plasticity is the variation in phenotype that a single genotype can produce in different environments and, as such, is an important component of individual fitness. However, whether the effect of new mutations, and hence evolution, depends on the direction of plasticity remains controversial. Here, we identify the cis-acting modifications that have reshaped gene expression in response to dehydration stress in three Arabidopsis species. Our study shows that the direction of effects of most cis-regulatory variants differentiating the response between *A. thaliana* and the sister species *A. lyrata* and *A. halleri* depends on the direction of pre-existing plasticity in gene expression. A comparison of the rate of cis-acting variant accumulation in each lineage indicates that the selective forces driving adaptive evolution in gene expression favors regulatory changes that magnify the stress response in *A. lyrata.* The evolutionary constraints measured on the amino-acid sequence of these genes support this interpretation. In contrast, regulatory changes that mitigate the plastic response to stress evolved more frequently in *A. halleri*. Our results demonstrate that pre-existing plasticity can be a stepping stone for adaptation, but its selective remodeling differs between lineages.
