## Supplementary data 2 for "Cis-regulatory evolution spotlights species differences in the adaptive potential of gene expression plasticity"

### Sheet: marouasData
genotype	Species	Population	Location	Latitude	Longitude	tray	desication	survival_18dafter_treatment
Amu0	A. thaliana	Amu-0	Spain	42.35	-3.03	K	24h	0
Amu0	A. thaliana	Amu-0	Spain	42.35	-3.03	H	6h	0
Amu0	A. thaliana	Amu-0	Spain	42.35	-3.03	K	24h	0
Amu0	A. thaliana	Amu-0	Spain	42.35	-3.03	L	12h	0
Amu0	A. thaliana	Amu-0	Spain	42.35	-3.03	L	12h	0
Amu0	A. thaliana	Amu-0	Spain	42.35	-3.03	H	6h	0
Bara4	A. halleri	Bara	Romania	45.55	22.9	H	0h	1
Bara4	A. halleri	Bara	Romania	45.55	22.9	E	12h	0
Bara4	A. halleri	Bara	Romania	45.55	22.9	B	6h	1
Bara4	A. halleri	Bara	Romania	45.55	22.9	J	24h	0
Bara4	A. halleri	Bara	Romania	45.55	22.9	B	6h	1
Bara4	A. halleri	Bara	Romania	45.55	22.9	J	24h	0
Bara4	A. halleri	Bara	Romania	45.55	22.9	E	12h	0
Bara4	A. halleri	Bara	Romania	45.55	22.9	H	0h	1
Col_FRI	A. thaliana	Col.FRI	NA	NA	NA	F	12h	1
Col_FRI	A. thaliana	Col.FRI	NA	NA	NA	I	0h	1
Col_FRI	A. thaliana	Col.FRI	NA	NA	NA	A	24h	0
Col_FRI	A. thaliana	Col.FRI	NA	NA	NA	J	6h	0
Col_FRI	A. thaliana	Col.FRI	NA	NA	NA	A	24h	0
Col_FRI	A. thaliana	Col.FRI	NA	NA	NA	J	6h	0
Col_FRI	A. thaliana	Col.FRI	NA	NA	NA	F	12h	1
Col_FRI	A. thaliana	Col.FRI	NA	NA	NA	I	0h	1
Coy0	A. thaliana	Coy-0	Spain	40.44	-4.27	H	24h	0
Coy0	A. thaliana	Coy-0	Spain	40.44	-4.27	N	12h	0
Coy0	A. thaliana	Coy-0	Spain	40.44	-4.27	N	12h	0
Coy0	A. thaliana	Coy-0	Spain	40.44	-4.27	I	6h	1
Coy0	A. thaliana	Coy-0	Spain	40.44	-4.27	H	24h	0
Coy0	A. thaliana	Coy-0	Spain	40.44	-4.27	I	6h	1
Coy0	A. thaliana	Coy-0	Spain	40.44	-4.27	E	0h	1
Coy0	A. thaliana	Coy-0	Spain	40.44	-4.27	E	0h	1
Gud3	A. thaliana	Gud-3	Spain	40.65	-4.11	G	6h	1
Gud3	A. thaliana	Gud-3	Spain	40.65	-4.11	J	0h	1
Gud3	A. thaliana	Gud-3	Spain	40.65	-4.11	G	12h	1
Gud3	A. thaliana	Gud-3	Spain	40.65	-4.11	J	0h	1
Gud3	A. thaliana	Gud-3	Spain	40.65	-4.11	D	24h	0
Gud3	A. thaliana	Gud-3	Spain	40.65	-4.11	G	12h	1
Gud3	A. thaliana	Gud-3	Spain	40.65	-4.11	G	6h	1
Gud3	A. thaliana	Gud-3	Spain	40.65	-4.11	D	24h	0
hal4_11	A. halleri	hal4.11	Italy	45.86	9.84	G	24h	0
hal4_11	A. halleri	hal4.11	Italy	45.86	9.84	N	0h	1
hal4_11	A. halleri	hal4.11	Italy	45.86	9.84	B	12h	1
hal4_11	A. halleri	hal4.11	Italy	45.86	9.84	B	12h	1
hal4_11	A. halleri	hal4.11	Italy	45.86	9.84	F	6h	1
hal4_11	A. halleri	hal4.11	Italy	45.86	9.84	N	0h	1
hal4_11	A. halleri	hal4.11	Italy	45.86	9.84	G	24h	0
hal4_11	A. halleri	hal4.11	Italy	45.86	9.84	F	6h	1
HAS_120	A. lyrata	HAS	Germany	49.47	11.25	E	12h	0
HAS_120	A. lyrata	HAS	Germany	49.47	11.25	G	6h	1
HAS_120	A. lyrata	HAS	Germany	49.47	11.25	N	0h	1
HAS_120	A. lyrata	HAS	Germany	49.47	11.25	E	12h	0
HAS_120	A. lyrata	HAS	Germany	49.47	11.25	N	0h	1
HAS_120	A. lyrata	HAS	Germany	49.47	11.25	B	24h	0
HAS_120	A. lyrata	HAS	Germany	49.47	11.25	B	24h	0
HAS_120	A. lyrata	HAS	Germany	49.47	11.25	G	6h	1
Hec0	A. thaliana	Hec-0	Spain	42.86	-0.7	L	0h	1
Hec0	A. thaliana	Hec-0	Spain	42.86	-0.7	N	12h	0
Hec0	A. thaliana	Hec-0	Spain	42.86	-0.7	K	6h	1
Hec0	A. thaliana	Hec-0	Spain	42.86	-0.7	N	12h	0
Hec0	A. thaliana	Hec-0	Spain	42.86	-0.7	G	24h	0
Hec0	A. thaliana	Hec-0	Spain	42.86	-0.7	G	24h	0
Hec0	A. thaliana	Hec-0	Spain	42.86	-0.7	K	6h	1
Hec0	A. thaliana	Hec-0	Spain	42.86	-0.7	L	0h	1
IP_Ara4	A. thaliana	IP-Ara-4	Spain	41.7	-3.68	J	6h	1
IP_Ara4	A. thaliana	IP-Ara-4	Spain	41.7	-3.68	I	12h	0
IP_Ara4	A. thaliana	IP-Ara-4	Spain	41.7	-3.68	N	0h	1
IP_Ara4	A. thaliana	IP-Ara-4	Spain	41.7	-3.68	N	0h	1
IP_Ara4	A. thaliana	IP-Ara-4	Spain	41.7	-3.68	M	24h	0
IP_Ara4	A. thaliana	IP-Ara-4	Spain	41.7	-3.68	I	12h	0
IP_Ara4	A. thaliana	IP-Ara-4	Spain	41.7	-3.68	M	24h	0
IP_Ara4	A. thaliana	IP-Ara-4	Spain	41.7	-3.68	J	6h	1
IP_Cmo3	A. thaliana	IP-Cmo-3	Spain	40.05	-4.65	D	0h	1
IP_Cmo3	A. thaliana	IP-Cmo-3	Spain	40.05	-4.65	M	24h	0
IP_Cmo3	A. thaliana	IP-Cmo-3	Spain	40.05	-4.65	B	6h	0
IP_Cmo3	A. thaliana	IP-Cmo-3	Spain	40.05	-4.65	F	12h	0
IP_Cmo3	A. thaliana	IP-Cmo-3	Spain	40.05	-4.65	F	12h	0
IP_Cmo3	A. thaliana	IP-Cmo-3	Spain	40.05	-4.65	B	6h	0
IP_Cmo3	A. thaliana	IP-Cmo-3	Spain	40.05	-4.65	D	0h	1
IP_Cmo3	A. thaliana	IP-Cmo-3	Spain	40.05	-4.65	M	24h	0
IP_Hoy0	A. thaliana	IP-Hoy-0	Spain	40.4	-5	C	6h	1
IP_Hoy0	A. thaliana	IP-Hoy-0	Spain	40.4	-5	C	6h	1
IP_Hoy0	A. thaliana	IP-Hoy-0	Spain	40.4	-5	A	24h	0
IP_Hoy0	A. thaliana	IP-Hoy-0	Spain	40.4	-5	A	24h	0
IP_Hoy0	A. thaliana	IP-Hoy-0	Spain	40.4	-5	F	12h	0
IP_Hoy0	A. thaliana	IP-Hoy-0	Spain	40.4	-5	F	0h	1
IP_Hoy0	A. thaliana	IP-Hoy-0	Spain	40.4	-5	F	0h	1
IP_Hoy0	A. thaliana	IP-Hoy-0	Spain	40.4	-5	F	12h	0
IP_Lab7	A. thaliana	IP-lab-7	Spain	40.87	-4.5	K	6h	1
IP_Lab7	A. thaliana	IP-lab-7	Spain	40.87	-4.5	I	12h	1
IP_Lab7	A. thaliana	IP-lab-7	Spain	40.87	-4.5	H	0h	1
IP_Lab7	A. thaliana	IP-lab-7	Spain	40.87	-4.5	K	6h	1
IP_Lab7	A. thaliana	IP-lab-7	Spain	40.87	-4.5	H	0h	1
IP_Lab7	A. thaliana	IP-lab-7	Spain	40.87	-4.5	E	24h	0
IP_Lab7	A. thaliana	IP-lab-7	Spain	40.87	-4.5	I	12h	1
IP_Lab7	A. thaliana	IP-lab-7	Spain	40.87	-4.5	E	24h	0
Kowa4	A. halleri	Kowa	Poland	50.63	16.08	A	12h	0
Kowa4	A. halleri	Kowa	Poland	50.63	16.08	J	0h	1
Kowa4	A. halleri	Kowa	Poland	50.63	16.08	C	6h	1
Kowa4	A. halleri	Kowa	Poland	50.63	16.08	C	6h	1
Kowa4	A. halleri	Kowa	Poland	50.63	16.08	H	24h	0
Kowa4	A. halleri	Kowa	Poland	50.63	16.08	H	24h	0
Kowa4	A. halleri	Kowa	Poland	50.63	16.08	J	0h	1
Kowa4	A. halleri	Kowa	Poland	50.63	16.08	A	12h	0
Laut3	A. halleri	Laut	Germany	49.23	14.04	E	12h	0
Laut3	A. halleri	Laut	Germany	49.23	14.04	J	24h	0
Laut3	A. halleri	Laut	Germany	49.23	14.04	J	24h	0
Laut3	A. halleri	Laut	Germany	49.23	14.04	G	6h	1
Laut3	A. halleri	Laut	Germany	49.23	14.04	E	12h	0
Laut3	A. halleri	Laut	Germany	49.23	14.04	G	6h	1
LF10	A. lyrata	LF	Austria	47.59	15.36	E	0h	1
LF10	A. lyrata	LF	Austria	47.59	15.36	H	6h	1
LF10	A. lyrata	LF	Austria	47.59	15.36	G	12h	1
LF10	A. lyrata	LF	Austria	47.59	15.36	H	6h	1
LF10	A. lyrata	LF	Austria	47.59	15.36	L	24h	1
LF10	A. lyrata	LF	Austria	47.59	15.36	L	24h	1
LF10	A. lyrata	LF	Austria	47.59	15.36	E	0h	1
LF10	A. lyrata	LF	Austria	47.59	15.36	G	12h	1
LF2	A. lyrata	LF	Austria	47.59	15.36	G	24h	1
LF2	A. lyrata	LF	Austria	47.59	15.36	B	0h	1
LF2	A. lyrata	LF	Austria	47.59	15.36	G	24h	1
LF2	A. lyrata	LF	Austria	47.59	15.36	B	0h	1
LF2	A. lyrata	LF	Austria	47.59	15.36	G	12h	0
LF2	A. lyrata	LF	Austria	47.59	15.36	F	6h	1
LF2	A. lyrata	LF	Austria	47.59	15.36	G	12h	0
LF2	A. lyrata	LF	Austria	47.59	15.36	F	6h	1
Lita6	A. halleri	lita	Slovenia	46.76	15.79	A	6h	0
Lita6	A. halleri	lita	Slovenia	46.76	15.79	A	6h	0
Lita6	A. halleri	lita	Slovenia	46.76	15.79	F	12h	1
Lita6	A. halleri	lita	Slovenia	46.76	15.79	J	24h	0
Lita6	A. halleri	lita	Slovenia	46.76	15.79	F	12h	1
Lita6	A. halleri	lita	Slovenia	46.76	15.79	J	24h	0
Lobn5	A. halleri	Lobn	Slovenia	46.69	16.16	F	12h	1
Lobn5	A. halleri	Lobn	Slovenia	46.69	16.16	J	6h	1
Lobn5	A. halleri	Lobn	Slovenia	46.69	16.16	J	6h	1
Lobn5	A. halleri	Lobn	Slovenia	46.69	16.16	L	24h	0
Lobn5	A. halleri	Lobn	Slovenia	46.69	16.16	F	12h	1
Lobn5	A. halleri	Lobn	Slovenia	46.69	16.16	L	24h	0
MN47	A. lyrata	MN47	US	44.31	-85.6	M	12h	1
MN47	A. lyrata	MN47	US	44.31	-85.6	E	0h	1
MN47	A. lyrata	MN47	US	44.31	-85.6	C	24h	0
MN47	A. lyrata	MN47	US	44.31	-85.6	M	12h	1
MN47	A. lyrata	MN47	US	44.31	-85.6	C	24h	0
MN47	A. lyrata	MN47	US	44.31	-85.6	C	6h	0
MN47	A. lyrata	MN47	US	44.31	-85.6	C	6h	0
MN47	A. lyrata	MN47	US	44.31	-85.6	E	0h	1
Nisu6	A. halleri	Nisu	Romania	46.24	22.55	K	12h	1
Nisu6	A. halleri	Nisu	Romania	46.24	22.55	M	24h	0
Nisu6	A. halleri	Nisu	Romania	46.24	22.55	K	12h	1
Nisu6	A. halleri	Nisu	Romania	46.24	22.55	M	24h	0
Nisu6	A. halleri	Nisu	Romania	46.24	22.55	A	6h	1
Nisu6	A. halleri	Nisu	Romania	46.24	22.55	A	6h	1
Noss5	A. halleri	Noss	Italy	44.28	14.96	A	24h	0
Noss5	A. halleri	Noss	Italy	44.28	14.96	A	6h	1
Noss5	A. halleri	Noss	Italy	44.28	14.96	D	12h	0
Noss5	A. halleri	Noss	Italy	44.28	14.96	F	0h	1
Noss5	A. halleri	Noss	Italy	44.28	14.96	F	0h	1
Noss5	A. halleri	Noss	Italy	44.28	14.96	A	24h	0
Noss5	A. halleri	Noss	Italy	44.28	14.96	A	6h	1
Noss5	A. halleri	Noss	Italy	44.28	14.96	D	12h	0
NT12	A. lyrata	NT	Germany	49.31	11.32	H	6h	1
NT12	A. lyrata	NT	Germany	49.31	11.32	H	6h	1
NT12	A. lyrata	NT	Germany	49.31	11.32	J	24h	0
NT12	A. lyrata	NT	Germany	49.31	11.32	J	24h	0
NT12	A. lyrata	NT	Germany	49.31	11.32	K	12h	1
NT12	A. lyrata	NT	Germany	49.31	11.32	K	0h	1
NT12	A. lyrata	NT	Germany	49.31	11.32	K	0h	1
NT12	A. lyrata	NT	Germany	49.31	11.32	K	12h	1
Pais9	A. halleri	Pais	Italy	46.05	10.24	J	12h	1
Pais9	A. halleri	Pais	Italy	46.05	10.24	J	12h	1
Pais9	A. halleri	Pais	Italy	46.05	10.24	C	24h	0
Pais9	A. halleri	Pais	Italy	46.05	10.24	I	0h	1
Pais9	A. halleri	Pais	Italy	46.05	10.24	C	24h	0
Pais9	A. halleri	Pais	Italy	46.05	10.24	E	6h	0
Pais9	A. halleri	Pais	Italy	46.05	10.24	I	0h	1
Pais9	A. halleri	Pais	Italy	46.05	10.24	E	6h	0
Pdl0	A. thaliana	Pdl-0	Spain	43.02	-5.6	N	6h	0
Pdl0	A. thaliana	Pdl-0	Spain	43.02	-5.6	N	12h	0
Pdl0	A. thaliana	Pdl-0	Spain	43.02	-5.6	N	12h	0
Pdl0	A. thaliana	Pdl-0	Spain	43.02	-5.6	M	24h	0
Pdl0	A. thaliana	Pdl-0	Spain	43.02	-5.6	G	0h	1
Pdl0	A. thaliana	Pdl-0	Spain	43.02	-5.6	M	24h	0
Pdl0	A. thaliana	Pdl-0	Spain	43.02	-5.6	G	0h	1
Pdl0	A. thaliana	Pdl-0	Spain	43.02	-5.6	N	6h	0
Plech_Rock79b	A. lyrata	Plech	Germany	49.37	11.3	B	12h	1
Plech_Rock79b	A. lyrata	Plech	Germany	49.37	11.3	B	12h	1
Plech_Rock79b	A. lyrata	Plech	Germany	49.37	11.3	L	0h	1
Plech_Rock79b	A. lyrata	Plech	Germany	49.37	11.3	B	6h	1
Plech_Rock79b	A. lyrata	Plech	Germany	49.37	11.3	L	24h	0
Plech_Rock79b	A. lyrata	Plech	Germany	49.37	11.3	B	6h	1
Plech_Rock79b	A. lyrata	Plech	Germany	49.37	11.3	L	24h	0
Plech_Rock79b	A. lyrata	Plech	Germany	49.37	11.3	L	0h	1
Plech61_2a	A. lyrata	Plech	Germany	49.37	11.3	L	24h	0
Plech61_2a	A. lyrata	Plech	Germany	49.37	11.3	I	0h	1
Plech61_2a	A. lyrata	Plech	Germany	49.37	11.3	D	12h	1
Plech61_2a	A. lyrata	Plech	Germany	49.37	11.3	D	6h	1
Plech61_2a	A. lyrata	Plech	Germany	49.37	11.3	D	6h	1
Plech61_2a	A. lyrata	Plech	Germany	49.37	11.3	D	12h	1
Plech61_2a	A. lyrata	Plech	Germany	49.37	11.3	L	24h	0
Plech61_2a	A. lyrata	Plech	Germany	49.37	11.3	I	0h	1
Plech91_4a	A. lyrata	Plech	Germany	49.37	11.3	H	12h	1
Plech91_4a	A. lyrata	Plech	Germany	49.37	11.3	C	6h	1
Plech91_4a	A. lyrata	Plech	Germany	49.37	11.3	H	12h	1
Plech91_4a	A. lyrata	Plech	Germany	49.37	11.3	C	6h	1
Plech91_4a	A. lyrata	Plech	Germany	49.37	11.3	B	24h	0
Plech91_4a	A. lyrata	Plech	Germany	49.37	11.3	B	24h	0
Plech91_4a	A. lyrata	Plech	Germany	49.37	11.3	N	0h	1
Plech91_4a	A. lyrata	Plech	Germany	49.37	11.3	N	0h	1
Plech92_2a	A. lyrata	Plech	Germany	49.37	11.3	M	24h	1
Plech92_2a	A. lyrata	Plech	Germany	49.37	11.3	D	6h	1
Plech92_2a	A. lyrata	Plech	Germany	49.37	11.3	H	12h	1
Plech92_2a	A. lyrata	Plech	Germany	49.37	11.3	D	6h	1
Plech92_2a	A. lyrata	Plech	Germany	49.37	11.3	M	24h	1
Plech92_2a	A. lyrata	Plech	Germany	49.37	11.3	H	12h	1
PlechC3	A. lyrata	Plech	Germany	49.37	11.3	B	12h	1
PlechC3	A. lyrata	Plech	Germany	49.37	11.3	I	24h	0
PlechC3	A. lyrata	Plech	Germany	49.37	11.3	K	0h	1
PlechC3	A. lyrata	Plech	Germany	49.37	11.3	K	0h	1
PlechC3	A. lyrata	Plech	Germany	49.37	11.3	L	6h	1
PlechC3	A. lyrata	Plech	Germany	49.37	11.3	L	6h	1
PlechC3	A. lyrata	Plech	Germany	49.37	11.3	B	12h	1
PlechC3	A. lyrata	Plech	Germany	49.37	11.3	I	24h	0
Prd0	A. thaliana	Prd-0	Spain	41.14	-3.68	A	0h	1
Prd0	A. thaliana	Prd-0	Spain	41.14	-3.68	L	12h	1
Prd0	A. thaliana	Prd-0	Spain	41.14	-3.68	H	24h	0
Prd0	A. thaliana	Prd-0	Spain	41.14	-3.68	H	24h	0
Prd0	A. thaliana	Prd-0	Spain	41.14	-3.68	L	12h	1
Prd0	A. thaliana	Prd-0	Spain	41.14	-3.68	I	6h	0
Prd0	A. thaliana	Prd-0	Spain	41.14	-3.68	I	6h	0
Prd0	A. thaliana	Prd-0	Spain	41.14	-3.68	A	0h	1
SB12	A. lyrata	SB	Germany	51.31	10.55	M	0h	1
SB12	A. lyrata	SB	Germany	51.31	10.55	F	24h	0
SB12	A. lyrata	SB	Germany	51.31	10.55	N	12h	0
SB12	A. lyrata	SB	Germany	51.31	10.55	B	6h	1
SB12	A. lyrata	SB	Germany	51.31	10.55	F	24h	0
SB12	A. lyrata	SB	Germany	51.31	10.55	B	6h	1
SB12	A. lyrata	SB	Germany	51.31	10.55	M	0h	1
SB12	A. lyrata	SB	Germany	51.31	10.55	N	12h	0
Sky	A. lyrata	Sky	Scotland	57.54	-6.17	M	24h	0
Sky	A. lyrata	Sky	Scotland	57.54	-6.17	M	24h	0
Sky	A. lyrata	Sky	Scotland	57.54	-6.17	L	0h	1
Sky	A. lyrata	Sky	Scotland	57.54	-6.17	M	12h	1
Sky	A. lyrata	Sky	Scotland	57.54	-6.17	C	6h	1
Sky	A. lyrata	Sky	Scotland	57.54	-6.17	L	0h	1
Sky	A. lyrata	Sky	Scotland	57.54	-6.17	M	12h	1
Sky	A. lyrata	Sky	Scotland	57.54	-6.17	C	6h	1
Som0	A. thaliana	Som-0	Spain	41.14	-3.58	K	24h	0
Som0	A. thaliana	Som-0	Spain	41.14	-3.58	K	6h	1
Som0	A. thaliana	Som-0	Spain	41.14	-3.58	I	12h	0
Som0	A. thaliana	Som-0	Spain	41.14	-3.58	K	24h	0
Som0	A. thaliana	Som-0	Spain	41.14	-3.58	I	12h	0
Som0	A. thaliana	Som-0	Spain	41.14	-3.58	K	6h	1
Tannenberg1	A. lyrata	TB	Germany	NA	NA	N	6h	1
Tannenberg1	A. lyrata	TB	Germany	NA	NA	C	12h	1
Tannenberg1	A. lyrata	TB	Germany	NA	NA	E	24h	1
Tannenberg1	A. lyrata	TB	Germany	NA	NA	E	24h	1
Tannenberg1	A. lyrata	TB	Germany	NA	NA	N	6h	1
Tannenberg1	A. lyrata	TB	Germany	NA	NA	C	12h	1
Urd1	A. thaliana	Urd-1	Spain	42.27	-2.98	C	24h	0
Urd1	A. thaliana	Urd-1	Spain	42.27	-2.98	D	0h	1
Urd1	A. thaliana	Urd-1	Spain	42.27	-2.98	G	12h	1
Urd1	A. thaliana	Urd-1	Spain	42.27	-2.98	D	6h	1
Urd1	A. thaliana	Urd-1	Spain	42.27	-2.98	G	12h	1
Urd1	A. thaliana	Urd-1	Spain	42.27	-2.98	D	0h	1
Urd1	A. thaliana	Urd-1	Spain	42.27	-2.98	C	24h	0
Urd1	A. thaliana	Urd-1	Spain	42.27	-2.98	D	6h	1
Val0	A. thaliana	Val-0	Spain	42.31	-3.1	I	6h	1
Val0	A. thaliana	Val-0	Spain	42.31	-3.1	I	6h	1
Val0	A. thaliana	Val-0	Spain	42.31	-3.1	J	0h	1
Val0	A. thaliana	Val-0	Spain	42.31	-3.1	J	0h	1
Val0	A. thaliana	Val-0	Spain	42.31	-3.1	G	12h	1
Val0	A. thaliana	Val-0	Spain	42.31	-3.1	K	24h	0
Val0	A. thaliana	Val-0	Spain	42.31	-3.1	G	12h	1
Val0	A. thaliana	Val-0	Spain	42.31	-3.1	K	24h	0
VOS	A. lyrata	VOS	Austria	57.58	16.1	C	24h	1
VOS	A. lyrata	VOS	Austria	57.58	16.1	C	6h	1
VOS	A. lyrata	VOS	Austria	57.58	16.1	D	12h	1
VOS	A. lyrata	VOS	Austria	57.58	16.1	K	0h	1
VOS	A. lyrata	VOS	Austria	57.58	16.1	C	24h	1
VOS	A. lyrata	VOS	Austria	57.58	16.1	C	6h	1
VOS	A. lyrata	VOS	Austria	57.58	16.1	K	0h	1
VOS	A. lyrata	VOS	Austria	57.58	16.1	D	12h	1
Wall7	A. halleri	Wall	Germany	49.73	12.91	M	24h	0
Wall7	A. halleri	Wall	Germany	49.73	12.91	E	6h	1
Wall7	A. halleri	Wall	Germany	49.73	12.91	E	12h	1
Wall7	A. halleri	Wall	Germany	49.73	12.91	E	12h	1
Wall7	A. halleri	Wall	Germany	49.73	12.91	K	0h	1
Wall7	A. halleri	Wall	Germany	49.73	12.91	E	6h	1
Wall7	A. halleri	Wall	Germany	49.73	12.91	K	0h	1
Wall7	A. halleri	Wall	Germany	49.73	12.91	M	24h	0
