## Supplementary data 1 for "Cis-regulatory evolution spotlights species differences in the adaptive potential of gene expression plasticity"

### Sheet: desiccation2015
sample	species	d0h	d1.5h	d0h	d3h	d0h	d6h	d0h	d12h	d0h	d24h
Col-0	thaliana	0.519	0.4435	0.3665	0.2829	0.236	0.1333	0.3219	0.1805	0.3223	0.088
MN47	lyrata	0.0992	0.091	0.0895	0.0632	0.0867	0.0511	0.1137	0.0693	0.0496	0.0248
Aha2.2	halleri	0.094	0.0857	0.0942	0.064	0.1833	0.1162	0.0575	0.0144	0.0313	0.008
ColxMN	hybrid	0.132	0.1059	0.2885	0.2044	0.1728	0.1069	0.237	0.1361	0.3193	0.1285
ColxAha	hybrid	0.0449	0.0393	0.0494	0.0322	0.1208	0.0743	0.1015	0.0542	0.0335	0.008
Col-0	thaliana	0.2186	0.1536	0.2407	0.1554	0.1824	0.0881	0.1859	0.0684	0.2671	0.0675
MN47	lyrata	0.2913	0.1953	0.0916	0.0502	0.2748	0.1394	0.1566	0.048	0.2383	0.0355
Aha2.2	halleri	0.0756	0.0513	0.1182	0.0744	0.1394	0.0702	0.2008	0.0752	0.1534	0.0543
ColxMN	hybrid	0.1529	0.1114	0.1338	0.0728	0.1391	0.0575	0.1212	0.041	0.1113	0.026
ColxAha	hybrid	0.1025	0.0769	0.0783	0.0528	0.1172	0.0582	0.0848	0.028	0.031	0.0071
Col-0	thaliana	0.5234	0.3745	0.1261	0.0708	0.5991	0.3139	0.3831	0.1697	0.192	0.039
MN47	lyrata	0.1145	0.0766	0.0843	0.038	0.247	0.0763	0.1836	0.0959	0.0997	0.0292
Aha2.2	halleri	0.3043	0.219	0.1136	0.0652	0.7746	0.464	0.1749	0.093	0.2713	0.066
ColxMN	hybrid	0.2424	0.1536	0.1784	0.094	0.3736	0.1341	0.26	0.0913	0.197	0.0382
ColxAha	hybrid	0.064	0.0371	0.2437	0.149	0.3334	0.1315	0.2339	0.061	0.2888	0.0775
Col-0	thaliana	0.1371	0.089	0.286	0.13	0.3232	0.1393	0.441	0.1954	0.2927	0.0522
MN47	lyrata	0.2746	0.1182	0.2546	0.1001	0.1777	0.0638	0.1669	0.0601	0.1257	0.0428
Aha2.2	halleri	0.326	0.1355	0.1931	0.074	0.1488	0.0489	0.1711	0.0342	0.1877	0.0421
ColxMN	hybrid	0.253	0.1281	0.3375	0.1878	0.2562	0.1228	0.2367	0.0623	0.1818	0.0394
ColxAha	hybrid	0.1998	0.0861	0.1964	0.0802	0.2576	0.1019	0.2232	0.0601	0.2824	0.0504
