## Supplementary Tables S1-S9 for "Cis-regulatory evolution spotlights species differences in the adaptive potential of gene expression plasticity"

### Sheet: Table.S1
Table S1: Percentage of differentially expressed genes that overlap with the differentially expressed genes in Bouzid et al. (2019) for A. halleri and A. lyrata. The study included three different time points, 60% soil moisture (before the stress starts), 20% soil moisture (dehydration stress) and recovery (time point after rewatering). The percentage of up and down regulated in this study is in …
		A. halleri 1 vs 0 h	A. halleri 3 vs 0 h	A. halleri 6 vs 0 h	A. halleri 12 vs 0 h	A. halleri 24 vs 0 h
		22% up, 19% down	27% up, 24.9% down	26.5% up, 24.7% down	32.6% up, 30.8% down	35% up, 34.8% down
A. halleri 20 % vs 60 % soil moisture	Up (127 ATG genes)	0.33	0.37	0.44	0.57	63.7%
		p= 0.001815975	p = 0.003911163	p= 6.16E-06	p= 2.48E-09	p=9.60E-12
	Down (385 ATG genes)	0.35	42.4%	0.54	0.61	0.64
		p=1.23E-14	p=6.33E-11	p=7.49E-37	p=2.87E-36	p=4.56E-34
		A. halleri 1 vs 0 h	A. halleri 3 vs 0 h	A. halleri 6 vs 0 h	A. halleri 12 vs 0 h	A. halleri 24 vs 0 h
		22% up, 19% down	27% up, 24.9% down	26.5% up, 24.7% down	32.6% up, 30.8% down	35% up, 34.8% down
A. halleri recovery vs 60 % soil moisture	Up (6 ATG genes)	0	0	0	0	0
		n.s.	n.s.	n.s.	n.s.	n.s.
	Down ( 7 ATG genes)	0.28	42.8%	0.28	0.14	0.14
		n.s.	p= 0.03514445	n.s.	n.s.	n.s.
		A. lyrata 1 vs 0 h	A. lyrata 3 vs 0 h	A. lyrata 6 vs 0 h	A. lyrata 12 vs 0 h	A. lyrata 24 vs 0 h
		21.8% up; 22.5% down	32% up, 29% down	32.8% up, 30.9% down	35% up, 32% down	37% up, 31% down
A. lyrata 20 % vs 60 % soil moisture	Up (15 ATG genes)	0.4	0.46	0.53	0.53	0.53
		p= 0.0288373	n.s.	p= 0.02819508	p= 4.51E-02	n.s.
	Down (37 ATG genes)	18.9%	13.5%	13.5%	18.9%	16.2%
		n.s.	n.s.	n.s.	n.s.	n.s.
		A. lyrata 1 vs 0 h	A. lyrata 3 vs 0 h	A. lyrata 6 vs 0 h	A. lyrata 12 vs 0 h	A. lyrata 24 vs 0 h
		21.8% up; 22.5% down	32% up, 29% down	32.8% up, 30.9% down	35% up, 32% down	37% up, 31% down
A. lyrata recovery vs 60 % soil moisture	Up (61 ATG genes)	32.7%	29.5%	34.4%	34.4%	0.36
		p= 0.01640409	n.s.	p= 5.94947E-40	n.s.	n.s.
	Down (90 ATG genes)	27.7%	44.4%	44.4%	0.61	0.51
		n.s.	p= 8.54E-04	p= 2.25E-03	p= 4.49E-09	p= 2.26E-05

### Sheet: Table.S2
Table S2: Proportion of stress-response genes in each species whose basal expression or slope (plastic difference) differs from another species. For each species, we counted the number of genes showing stress response comparing expression at tpx with tp0 (FDR 0.05), and then calculated how many of them showed an basal gene expression difference between species at tp0 (species1-tp0/species2-tp0) o…
	Aha				Aly				Ath
	basal difference		plastic difference		basal difference		plastic difference		basal difference		plastic difference
Time point	Aha vs Ath	Aha vs Aly	Aha vs Ath	Aha vs Aly	Aly vs Ath	Aly vs Aha	Aly vs Ath	Aly vs Aha	Ath vs Aha	Ath vs Aly	Ath vs Aha	Ath vs Aly
1.5h	0.565894	0.527499	0.302663	0.113628	0.400539	0.526766	0.127811	0.136205	0.553384	0.389753	0.300163	0.130757
3h	0.558796	0.527913	0.347499	0.177379	0.398643	0.534187	0.307844	0.209277	0.573835	0.412689	0.345733	0.285093
6h	0.568591	0.534195	0.354619	0.227436	0.394745	0.53213	0.33576	0.27055	0.578599	0.407292	0.374828	0.323136
12h	0.563194	0.527968	0.457088	0.265158	0.402029	0.539288	0.341357	0.285856	0.573463	0.40266	0.482249	0.340769
24h	0.563527	0.529685	0.45059	0.314253	0.397894	0.535971	0.366106	0.305482	0.566372	0.393179	0.470859	0.388215

### Sheet: Table.S3
Table S3: The Pearson’s correlation (r) of log ratio of allelic expression difference between hybrid and parents computed separately for genes with a significant cis change and a significant difference between parents (cis), a significant difference between parents only (trans only) and a significant cis change in hybrid only (weak cis). At tp 0, the allelic difference is the ratio of expression …
	Aha			Aly
Time point	cis	trans only	weak cis	cis	trans only	weak cis
0h	0.814	0.234	0.299	0.854	0.467	0.514
1.5h	0.851	0.244	0.483	0.952	0.478	0.722
3h	0.848	0.287	0.575	0.916	0.623	0.657
6h	0.868	0.297	0.563	0.911	0.636	0.631
12h	0.836	0.289	0.452	0.925	0.653	0.683
24h	0.849	0.324	0.552	0.921	0.551	0.683

### Sheet: Table.S4
Table S4. GO enrichment of plastic genes in each mode of plasticity evolution in A. halleri and A. lyrata. The mode of plasticity is determined by the combination of basal (orthoplasy / Paraplasy) and plastic (Magnification / Mitigation) changes. GO analysis was done using TopGO with the elim method. Enrichment were computed against the reference ensemble of all the expressed orthologous genes of…
GO.ID	Term	Annotated	Significant	Expected	resultFisher	basal	platic	species
GO:0001510	RNA methylation	116	7	0.94	4.1e-05	Orthoplasy	Magnification	A.halleri
GO:0006412	translation	304	8	2.46	0.0032	Orthoplasy	Magnification	A.halleri
GO:0010440	stomatal lineage progression	43	3	0.35	0.005	Orthoplasy	Magnification	A.halleri
GO:0006333	chromatin assembly or disassembly	50	3	0.4	0.0076	Orthoplasy	Magnification	A.halleri
GO:0007020	microtubule nucleation	52	3	0.42	0.0085	Orthoplasy	Magnification	A.halleri
GO:0007276	gamete generation	160	5	1.29	0.0095	Orthoplasy	Magnification	A.halleri
GO:0009220	pyrimidine ribonucleotide biosynthetic p...	111	9	0.87	2e-07	Orthoplasy	Magnification	A.lyrata
GO:0006164	purine nucleotide biosynthetic process	215	7	1.68	0.0015	Orthoplasy	Magnification	A.lyrata
GO:0019288	isopentenyl diphosphate biosynthetic pro...	188	6	1.47	0.0036	Orthoplasy	Magnification	A.lyrata
GO:0043414	macromolecule methylation	394	9	3.09	0.0037	Orthoplasy	Magnification	A.lyrata
GO:0000478	endonucleolytic cleavage involved in rRN...	12	2	0.09	0.0038	Orthoplasy	Magnification	A.lyrata
GO:0016570	histone modification	294	7	2.3	0.0082	Orthoplasy	Magnification	A.lyrata
GO:0006790	sulfur compound metabolic process	534	10	4.18	0.0088	Orthoplasy	Magnification	A.lyrata
GO:0007000	nucleolus organization	19	2	0.15	0.0095	Orthoplasy	Magnification	A.lyrata
GO:0006270	DNA replication initiation	55	17	0.78	8e-19	-	Magnification	A.halleri
GO:0006275	regulation of DNA replication	115	19	1.64	2.3e-15	-	Magnification	A.halleri
GO:0008283	cell proliferation	208	23	2.97	1.9e-14	-	Magnification	A.halleri
GO:0051567	histone H3-K9 methylation	152	19	2.17	4.4e-13	-	Magnification	A.halleri
GO:0006306	DNA methylation	143	16	2.04	1.9e-10	-	Magnification	A.halleri
GO:0009909	regulation of flower development	284	21	4.05	6.2e-10	-	Magnification	A.halleri
GO:0034968	histone lysine methylation	193	27	2.75	4.1e-08	-	Magnification	A.halleri
GO:0016458	gene silencing	298	20	4.25	8.6e-08	-	Magnification	A.halleri
GO:0016572	histone phosphorylation	46	8	0.66	2.4e-07	-	Magnification	A.halleri
GO:0010389	regulation of G2/M transition of mitotic...	59	8	0.84	1.7e-06	-	Magnification	A.halleri
GO:0010075	regulation of meristem growth	136	11	1.94	3.8e-06	-	Magnification	A.halleri
GO:0000911	cytokinesis by cell plate formation	169	12	2.41	5.3e-06	-	Magnification	A.halleri
GO:0032508	DNA duplex unwinding	10	4	0.14	7.8e-06	-	Magnification	A.halleri
GO:0007020	microtubule nucleation	52	6	0.74	9.1e-05	-	Magnification	A.halleri
GO:0051726	regulation of cell cycle	240	21	3.42	0.00015	-	Magnification	A.halleri
GO:0006342	chromatin silencing	193	10	2.75	0.00044	-	Magnification	A.halleri
GO:0010492	maintenance of shoot apical meristem ide...	12	3	0.17	0.00057	-	Magnification	A.halleri
GO:0000724	double-strand break repair via homologou...	50	5	0.71	0.0007	-	Magnification	A.halleri
GO:0048451	petal formation	58	5	0.83	0.00139	-	Magnification	A.halleri
GO:0048453	sepal formation	58	5	0.83	0.00139	-	Magnification	A.halleri
GO:0051225	spindle assembly	40	4	0.57	0.00245	-	Magnification	A.halleri
GO:0031047	gene silencing by RNA	242	10	3.45	0.00247	-	Magnification	A.halleri
GO:0045786	negative regulation of cell cycle	41	4	0.58	0.00268	-	Magnification	A.halleri
GO:0006261	DNA-dependent DNA replication	204	24	2.91	0.00319	-	Magnification	A.halleri
GO:0010440	stomatal lineage progression	43	4	0.61	0.0032	-	Magnification	A.halleri
GO:0044772	mitotic cell cycle phase transition	67	10	0.96	0.00493	-	Magnification	A.halleri
GO:0010051	xylem and phloem pattern formation	82	5	1.17	0.00628	-	Magnification	A.halleri
GO:0048768	root hair cell tip growth	10	2	0.14	0.00844	-	Magnification	A.halleri
GO:0048829	root cap development	10	2	0.14	0.00844	-	Magnification	A.halleri
GO:0008283	cell proliferation	208	58	9.33	1e-30	-	Magnification	A.lyrata
GO:0000911	cytokinesis by cell plate formation	169	46	7.58	5.8e-24	-	Magnification	A.lyrata
GO:0006275	regulation of DNA replication	115	38	5.16	2.5e-23	-	Magnification	A.lyrata
GO:0006270	DNA replication initiation	55	25	2.47	1e-19	-	Magnification	A.lyrata
GO:0051567	histone H3-K9 methylation	152	39	6.82	1.8e-19	-	Magnification	A.lyrata
GO:0006306	DNA methylation	143	34	6.41	4.9e-16	-	Magnification	A.lyrata
GO:0010389	regulation of G2/M transition of mitotic...	59	22	2.65	2.7e-15	-	Magnification	A.lyrata
GO:0010103	stomatal complex morphogenesis	122	29	5.47	7.4e-14	-	Magnification	A.lyrata
GO:0016572	histone phosphorylation	46	17	2.06	4.9e-12	-	Magnification	A.lyrata
GO:0006261	DNA-dependent DNA replication	204	53	9.15	3.6e-11	-	Magnification	A.lyrata
GO:0009909	regulation of flower development	284	39	12.74	3.7e-10	-	Magnification	A.lyrata
GO:0019288	isopentenyl diphosphate biosynthetic pro...	188	29	8.43	4.9e-09	-	Magnification	A.lyrata
GO:0007020	microtubule nucleation	52	14	2.33	4.1e-08	-	Magnification	A.lyrata
GO:0009902	chloroplast relocation	89	18	3.99	6.3e-08	-	Magnification	A.lyrata
GO:0051225	spindle assembly	40	12	1.79	1e-07	-	Magnification	A.lyrata
GO:0006364	rRNA processing	215	29	9.64	1e-07	-	Magnification	A.lyrata
GO:0010075	regulation of meristem growth	136	22	6.1	1.5e-07	-	Magnification	A.lyrata
GO:0009965	leaf morphogenesis	176	25	7.89	2.9e-07	-	Magnification	A.lyrata
GO:0000226	microtubule cytoskeleton organization	200	44	8.97	9.5e-07	-	Magnification	A.lyrata
GO:0006084	acetyl-CoA metabolic process	66	14	2.96	1e-06	-	Magnification	A.lyrata
GO:0007169	transmembrane receptor protein tyrosine ...	87	16	3.9	1.3e-06	-	Magnification	A.lyrata
GO:0032508	DNA duplex unwinding	10	6	0.45	1.4e-06	-	Magnification	A.lyrata
GO:0009220	pyrimidine ribonucleotide biosynthetic p...	111	18	4.98	2e-06	-	Magnification	A.lyrata
GO:0010027	thylakoid membrane organization	162	21	7.26	1.1e-05	-	Magnification	A.lyrata
GO:0051726	regulation of cell cycle	240	47	10.76	1.1e-05	-	Magnification	A.lyrata
GO:0008356	asymmetric cell division	20	7	0.9	1.6e-05	-	Magnification	A.lyrata
GO:0042793	plastid transcription	66	12	2.96	3.1e-05	-	Magnification	A.lyrata
GO:0006346	methylation-dependent chromatin silencin...	100	15	4.48	3.7e-05	-	Magnification	A.lyrata
GO:0048451	petal formation	58	11	2.6	4.5e-05	-	Magnification	A.lyrata
GO:0048453	sepal formation	58	11	2.6	4.5e-05	-	Magnification	A.lyrata
GO:0010207	photosystem II assembly	139	18	6.23	4.8e-05	-	Magnification	A.lyrata
GO:0000724	double-strand break repair via homologou...	50	10	2.24	6.1e-05	-	Magnification	A.lyrata
GO:0015995	chlorophyll biosynthetic process	107	15	4.8	8.2e-05	-	Magnification	A.lyrata
GO:0019344	cysteine biosynthetic process	158	19	7.09	8.3e-05	-	Magnification	A.lyrata
GO:0000280	nuclear division	186	21	8.34	9.1e-05	-	Magnification	A.lyrata
GO:0010639	negative regulation of organelle organiz...	18	6	0.81	9.3e-05	-	Magnification	A.lyrata
GO:0010440	stomatal lineage progression	43	9	1.93	9.9e-05	-	Magnification	A.lyrata
GO:0016117	carotenoid biosynthetic process	86	13	3.86	0.00011	-	Magnification	A.lyrata
GO:0006468	protein phosphorylation	509	55	22.83	0.00013	-	Magnification	A.lyrata
GO:0035304	regulation of protein dephosphorylation	114	15	5.11	0.00017	-	Magnification	A.lyrata
GO:0016458	gene silencing	298	40	13.36	0.00017	-	Magnification	A.lyrata
GO:0042127	regulation of cell proliferation	91	13	4.08	0.0002	-	Magnification	A.lyrata
GO:0006342	chromatin silencing	193	26	8.65	0.00022	-	Magnification	A.lyrata
GO:0034968	histone lysine methylation	193	47	8.65	0.00026	-	Magnification	A.lyrata
GO:0009637	response to blue light	106	14	4.75	0.00027	-	Magnification	A.lyrata
GO:0030154	cell differentiation	777	56	34.84	0.00027	-	Magnification	A.lyrata
GO:0031048	chromatin silencing by small RNA	96	13	4.31	0.00034	-	Magnification	A.lyrata
GO:0042023	DNA endoreduplication	97	13	4.35	0.00038	-	Magnification	A.lyrata
GO:0048449	floral organ formation	134	22	6.01	0.00047	-	Magnification	A.lyrata
GO:0009553	embryo sac development	184	19	8.25	0.0006	-	Magnification	A.lyrata
GO:0045893	positive regulation of transcription, DN...	356	30	15.96	0.00067	-	Magnification	A.lyrata
GO:0016998	cell wall macromolecule catabolic proces...	10	4	0.45	0.00068	-	Magnification	A.lyrata
GO:0016126	sterol biosynthetic process	117	14	5.25	0.00074	-	Magnification	A.lyrata
GO:0043085	positive regulation of catA.lyratatic activit...	104	13	4.66	0.00074	-	Magnification	A.lyrata
GO:0000741	karyogamy	35	7	1.57	0.00079	-	Magnification	A.lyrata
GO:0006399	tRNA metabolic process	92	12	4.13	0.0008	-	Magnification	A.lyrata
GO:0006655	phosphatidylglycerol biosynthetic proces...	58	9	2.6	0.00102	-	Magnification	A.lyrata
GO:0008361	regulation of cell size	47	8	2.11	0.00104	-	Magnification	A.lyrata
GO:0048653	anther development	72	10	3.23	0.00132	-	Magnification	A.lyrata
GO:0010948	negative regulation of cell cycle proces...	12	4	0.54	0.00148	-	Magnification	A.lyrata
GO:0051053	negative regulation of DNA metabolic pro...	13	4	0.58	0.00207	-	Magnification	A.lyrata
GO:0006260	DNA replication	246	64	11.03	0.00296	-	Magnification	A.lyrata
GO:0043086	negative regulation of catA.lyratatic activit...	44	7	1.97	0.00317	-	Magnification	A.lyrata
GO:0006406	mRNA export from nucleus	57	8	2.56	0.00369	-	Magnification	A.lyrata
GO:0009658	chloroplast organization	202	30	9.06	0.0038	-	Magnification	A.lyrata
GO:0044772	mitotic cell cycle phase transition	67	25	3	0.00382	-	Magnification	A.lyrata
GO:0006606	protein import into nucleus	84	10	3.77	0.00423	-	Magnification	A.lyrata
GO:0010218	response to far red light	84	10	3.77	0.00423	-	Magnification	A.lyrata
GO:0010114	response to red light	85	10	3.81	0.0046	-	Magnification	A.lyrata
GO:0019684	photosynthesis, light reaction	229	29	10.27	0.00527	-	Magnification	A.lyrata
GO:0007292	female gamete generation	117	12	5.25	0.00618	-	Magnification	A.lyrata
GO:1901657	glycosyl compound metabolic process	164	15	7.35	0.00689	-	Magnification	A.lyrata
GO:0031400	negative regulation of protein modificat...	40	6	1.79	0.00828	-	Magnification	A.lyrata
GO:0009773	photosynthetic electron transport in pho...	40	6	1.79	0.00828	-	Magnification	A.lyrata
GO:0071103	DNA conformation change	39	11	1.75	0.00829	-	Magnification	A.lyrata
GO:0071840	cellular component organization or bioge...	2475	223	110.99	0.00888	-	Magnification	A.lyrata
GO:0010310	regulation of hydrogen peroxide metaboli...	123	12	5.52	0.00912	-	Magnification	A.lyrata
GO:0016132	brassinosteroid biosynthetic process	80	9	3.59	0.00937	-	Magnification	A.lyrata
GO:0009926	auxin polar transport	80	9	3.59	0.00937	-	Magnification	A.lyrata
GO:0006635	fatty acid beta-oxidation	137	5	0.95	0.0026	Paraplasy	Magnification	A.halleri
GO:0071472	cellular response to salt stress	13	2	0.09	0.0035	Paraplasy	Magnification	A.halleri
GO:0007033	vacuole organization	46	3	0.32	0.0039	Paraplasy	Magnification	A.halleri
GO:0019761	glucosinolate biosynthetic process	123	8	1.62	0.00022	Paraplasy	Magnification	A.lyrata
GO:0048451	petal formation	58	5	0.76	0.00098	Paraplasy	Magnification	A.lyrata
GO:0048453	sepal formation	58	5	0.76	0.00098	Paraplasy	Magnification	A.lyrata
GO:0006261	DNA-dependent DNA replication	204	8	2.69	0.00564	Paraplasy	Magnification	A.lyrata
GO:0006972	hyperosmotic response	193	27	15.48	0.0031	Orthoplasy	Mitigation	A.halleri
GO:0044248	cellular catabolic process	1140	116	91.44	0.0037	Orthoplasy	Mitigation	A.halleri
GO:0009813	flavonoid biosynthetic process	161	23	12.91	0.0047	Orthoplasy	Mitigation	A.halleri
GO:0010033	response to organic substance	1978	193	158.65	0.0052	Orthoplasy	Mitigation	A.halleri
GO:0010264	myo-inositol hexakisphosphate biosynthet...	58	11	4.65	0.0058	Orthoplasy	Mitigation	A.halleri
GO:0042128	nitrate assimilation	10	4	0.8	0.0058	Orthoplasy	Mitigation	A.halleri
GO:0046482	Paraplasy-aminobenzoic acid metabolic process	29	7	2.33	0.0068	Orthoplasy	Mitigation	A.halleri
GO:0016101	diterpenoid metabolic process	44	9	3.53	0.0073	Orthoplasy	Mitigation	A.halleri
GO:0098754	detoxification	150	21	12.03	0.0085	Orthoplasy	Mitigation	A.halleri
GO:0006820	anion transport	393	45	31.52	0.0095	Orthoplasy	Mitigation	A.halleri
GO:0009749	response to glucose	79	13	6.34	0.0097	Orthoplasy	Mitigation	A.halleri
GO:0005983	starch catabolic process	15	5	0.66	0.00034	Orthoplasy	Mitigation	A.lyrata
GO:0007623	circadian rhythm	137	16	6.03	0.00034	Orthoplasy	Mitigation	A.lyrata
GO:0002213	defense response to insect	22	5	0.97	0.00229	Orthoplasy	Mitigation	A.lyrata
GO:0015718	monocarboxylic acid transport	16	4	0.7	0.00443	Orthoplasy	Mitigation	A.lyrata
GO:0051187	cofactor catabolic process	117	12	5.15	0.00535	Orthoplasy	Mitigation	A.lyrata
GO:0001676	long-chain fatty acid metabolic process	17	4	0.75	0.00559	Orthoplasy	Mitigation	A.lyrata
GO:0009408	response to heat	215	18	9.46	0.00675	Orthoplasy	Mitigation	A.lyrata
GO:1905039	carboxylic acid transmembrane transport	18	4	0.79	0.00694	Orthoplasy	Mitigation	A.lyrata
GO:0042128	nitrate assimilation	10	3	0.44	0.00807	Orthoplasy	Mitigation	A.lyrata
GO:0080147	root hair cell development	156	14	6.87	0.00893	Orthoplasy	Mitigation	A.lyrata
GO:0006412	translation	304	122	34.96	1e-30	Orthoplasy	-	A.halleri
GO:0019288	isopentenyl diphosphate biosynthetic pro...	188	73	21.62	1.9e-22	Orthoplasy	-	A.halleri
GO:0006364	rRNA processing	215	79	24.72	2e-22	Orthoplasy	-	A.halleri
GO:0010027	thylakoid membrane organization	162	54	18.63	1.1e-13	Orthoplasy	-	A.halleri
GO:0001510	RNA methylation	116	43	13.34	6.1e-13	Orthoplasy	-	A.halleri
GO:0015995	chlorophyll biosynthetic process	107	40	12.3	2.9e-12	Orthoplasy	-	A.halleri
GO:0042254	ribosome biogenesis	262	101	30.13	4.3e-10	Orthoplasy	-	A.halleri
GO:0010207	photosystem II assembly	139	42	15.98	1.9e-09	Orthoplasy	-	A.halleri
GO:0016226	iron-sulfur cluster assembly	83	30	9.54	3.8e-09	Orthoplasy	-	A.halleri
GO:0009658	chloroplast organization	202	65	23.23	4e-09	Orthoplasy	-	A.halleri
GO:0045036	protein targeting to chloroplast	57	24	6.55	4.1e-09	Orthoplasy	-	A.halleri
GO:0016117	carotenoid biosynthetic process	86	30	9.89	1e-08	Orthoplasy	-	A.halleri
GO:0006636	unsaturated fatty acid biosynthetic proc...	55	23	6.32	1e-08	Orthoplasy	-	A.halleri
GO:0019344	cysteine biosynthetic process	158	44	18.17	1.3e-08	Orthoplasy	-	A.halleri
GO:0009657	plastid organization	327	109	37.6	2.6e-08	Orthoplasy	-	A.halleri
GO:0010103	stomatal complex morphogenesis	122	36	14.03	5.4e-08	Orthoplasy	-	A.halleri
GO:0009073	aromatic amino acid family biosynthetic ...	79	27	9.08	8.9e-08	Orthoplasy	-	A.halleri
GO:0009902	chloroplast relocation	89	29	10.23	9.9e-08	Orthoplasy	-	A.halleri
GO:0006399	tRNA metabolic process	92	36	10.58	2.5e-07	Orthoplasy	-	A.halleri
GO:0006098	pentose-phosphate shunt	155	39	17.82	1.5e-06	Orthoplasy	-	A.halleri
GO:0009220	pyrimidine ribonucleotide biosynthetic p...	111	31	12.76	1.7e-06	Orthoplasy	-	A.halleri
GO:0006655	phosphatidylglycerol biosynthetic proces...	58	20	6.67	3.5e-06	Orthoplasy	-	A.halleri
GO:0042274	ribosomal small subunit biogenesis	11	8	1.26	3.6e-06	Orthoplasy	-	A.halleri
GO:0006418	tRNA aminoacylation for protein translat...	37	15	4.25	6e-06	Orthoplasy	-	A.halleri
GO:0042793	plastid transcription	66	21	7.59	8.6e-06	Orthoplasy	-	A.halleri
GO:0016556	mRNA modification	89	25	10.23	1.5e-05	Orthoplasy	-	A.halleri
GO:0009106	lipoate metabolic process	27	12	3.1	1.7e-05	Orthoplasy	-	A.halleri
GO:0009773	photosynthetic electron transport in pho...	40	15	4.6	1.8e-05	Orthoplasy	-	A.halleri
GO:0009695	jasmonic acid biosynthetic process	101	27	11.61	1.8e-05	Orthoplasy	-	A.halleri
GO:0006546	glycine catabolic process	37	14	4.25	3.1e-05	Orthoplasy	-	A.halleri
GO:0019761	glucosinolate biosynthetic process	123	29	14.14	0.00011	Orthoplasy	-	A.halleri
GO:0006766	vitamin metabolic process	72	20	8.28	0.00012	Orthoplasy	-	A.halleri
GO:0010218	response to far red light	84	22	9.66	0.00015	Orthoplasy	-	A.halleri
GO:0009409	response to cold	447	77	51.4	0.00016	Orthoplasy	-	A.halleri
GO:0035304	regulation of protein dephosphorylation	114	27	13.11	0.00018	Orthoplasy	-	A.halleri
GO:0016122	xanthophyll metabolic process	10	6	1.15	0.00032	Orthoplasy	-	A.halleri
GO:0042538	hyperosmotic salinity response	124	28	14.26	0.00032	Orthoplasy	-	A.halleri
GO:0006164	purine nucleotide biosynthetic process	215	41	24.72	0.00073	Orthoplasy	-	A.halleri
GO:0009637	response to blue light	106	24	12.19	0.0008	Orthoplasy	-	A.halleri
GO:0045893	positive regulation of transcription, DN...	356	61	40.94	0.00087	Orthoplasy	-	A.halleri
GO:0006417	regulation of translation	50	14	5.75	0.00114	Orthoplasy	-	A.halleri
GO:0019216	regulation of lipid metabolic process	35	11	4.02	0.00136	Orthoplasy	-	A.halleri
GO:0010155	regulation of proton transport	68	17	7.82	0.00143	Orthoplasy	-	A.halleri
GO:0031408	oxylipin biosynthetic process	17	7	1.95	0.00179	Orthoplasy	-	A.halleri
GO:0008652	cellular amino acid biosynthetic process	351	88	40.36	0.00211	Orthoplasy	-	A.halleri
GO:0048481	plant ovule development	120	25	13.8	0.00219	Orthoplasy	-	A.halleri
GO:0009611	response to wounding	236	42	27.14	0.00256	Orthoplasy	-	A.halleri
GO:0048316	seed development	564	90	64.86	0.0026	Orthoplasy	-	A.halleri
GO:0010675	regulation of cellular carbohydrate meta...	18	7	2.07	0.00264	Orthoplasy	-	A.halleri
GO:0010304	PSII associated light-harvesting complex...	24	8	2.76	0.00405	Orthoplasy	-	A.halleri
GO:0009414	response to water deprivation	293	49	33.69	0.00437	Orthoplasy	-	A.halleri
GO:0016119	carotene metabolic process	11	5	1.26	0.00508	Orthoplasy	-	A.halleri
GO:0009965	leaf morphogenesis	176	32	20.24	0.00564	Orthoplasy	-	A.halleri
GO:0009867	jasmonic acid mediated signaling pathway	211	37	24.26	0.0057	Orthoplasy	-	A.halleri
GO:0043648	dicarboxylic acid metabolic process	31	9	3.56	0.00657	Orthoplasy	-	A.halleri
GO:2000377	regulation of reactive oxygen species me...	137	26	15.75	0.00676	Orthoplasy	-	A.halleri
GO:0071555	cell wall organization	359	57	41.28	0.00695	Orthoplasy	-	A.halleri
GO:0010114	response to red light	85	18	9.77	0.00721	Orthoplasy	-	A.halleri
GO:0009863	salicylic acid mediated signaling pathwa...	250	42	28.75	0.00731	Orthoplasy	-	A.halleri
GO:0009408	response to heat	215	37	24.72	0.00774	Orthoplasy	-	A.halleri
GO:2000034	regulation of seed maturation	12	5	1.38	0.00789	Orthoplasy	-	A.halleri
GO:0006984	ER-nucleus signaling pathway	12	5	1.38	0.00789	Orthoplasy	-	A.halleri
GO:0019684	photosynthesis, light reaction	229	61	26.33	0.00844	Orthoplasy	-	A.halleri
GO:0044238	primary metabolic process	5660	812	650.87	0.00875	Orthoplasy	-	A.halleri
GO:0006413	translational initiation	38	10	4.37	0.00902	Orthoplasy	-	A.halleri
GO:0006414	translational elongation	17	6	1.95	0.00922	Orthoplasy	-	A.halleri
GO:0009788	negative regulation of abscisic acid-act...	22	7	2.53	0.00939	Orthoplasy	-	A.halleri
GO:0009735	response to cytokinin	197	34	22.65	0.00993	Orthoplasy	-	A.halleri
GO:0001510	RNA methylation	116	29	9.29	2.2e-08	Orthoplasy	-	A.lyrata
GO:0006412	translation	304	47	24.36	8.8e-06	Orthoplasy	-	A.lyrata
GO:0006635	fatty acid beta-oxidation	137	24	10.98	0.00021	Orthoplasy	-	A.lyrata
GO:0009407	toxin catabolic process	138	23	11.06	0.00059	Orthoplasy	-	A.lyrata
GO:0043161	proteasome-mediated ubiquitin-dependent ...	91	17	7.29	0.0008	Orthoplasy	-	A.lyrata
GO:0009112	nucleobase metabolic process	18	6	1.44	0.00209	Orthoplasy	-	A.lyrata
GO:0070417	cellular response to cold	13	5	1.04	0.00244	Orthoplasy	-	A.lyrata
GO:0048574	long-day photoperiodism, flowering	19	6	1.52	0.00285	Orthoplasy	-	A.lyrata
GO:0009651	response to salt stress	571	63	45.75	0.00551	Orthoplasy	-	A.lyrata
GO:0046482	Paraplasy-aminobenzoic acid metabolic process	29	7	2.32	0.00677	Orthoplasy	-	A.lyrata
GO:0006221	pyrimidine nucleotide biosynthetic proce...	112	17	8.97	0.00767	Orthoplasy	-	A.lyrata
GO:0042402	cellular biogenic amine catabolic proces...	70	12	5.61	0.00913	Orthoplasy	-	A.lyrata
GO:0048193	Golgi vesicle transport	250	31	20.03	0.00977	Orthoplasy	-	A.lyrata
GO:0009560	embryo sac egg cell differentiation	111	16	7.05	0.0017	Paraplasy	-	A.halleri
GO:0006312	mitotic recombination	45	9	2.86	0.0018	Paraplasy	-	A.halleri
GO:0009620	response to fungus	349	36	22.15	0.0027	Paraplasy	-	A.halleri
GO:0005986	sucrose biosynthetic process	12	4	0.76	0.0053	Paraplasy	-	A.halleri
GO:0010200	response to chitin	292	30	18.53	0.0062	Paraplasy	-	A.halleri
GO:0019941	modification-dependent protein catabolic...	233	25	14.79	0.0069	Paraplasy	-	A.halleri
GO:0006914	autophagy	56	9	3.55	0.0082	Paraplasy	-	A.halleri
GO:0048193	Golgi vesicle transport	250	26	15.87	0.0089	Paraplasy	-	A.halleri
GO:0019375	galactolipid biosynthetic process	77	11	4.89	0.009	Paraplasy	-	A.halleri
GO:0048584	positive regulation of response to stimu...	77	11	4.89	0.009	Paraplasy	-	A.halleri
GO:0006914	autophagy	56	15	3.27	4.7e-07	Paraplasy	-	A.lyrata
GO:0010200	response to chitin	292	37	17.07	7e-06	Paraplasy	-	A.lyrata
GO:0010286	heat acclimation	60	13	3.51	3.3e-05	Paraplasy	-	A.lyrata
GO:0009414	response to water deprivation	293	38	17.12	4.4e-05	Paraplasy	-	A.lyrata
GO:0002679	respiratory burst involved in defense re...	74	14	4.32	8.2e-05	Paraplasy	-	A.lyrata
GO:0009737	response to abscisic acid	452	50	26.42	0.00055	Paraplasy	-	A.lyrata
GO:0050832	defense response to fungus	234	27	13.68	0.00055	Paraplasy	-	A.lyrata
GO:0002237	response to molecule of bacterial origin	64	11	3.74	0.00109	Paraplasy	-	A.lyrata
GO:0035556	intracellular signal transduction	338	34	19.75	0.00138	Paraplasy	-	A.lyrata
GO:0009693	ethylene biosynthetic process	87	13	5.08	0.00154	Paraplasy	-	A.lyrata
GO:0009697	salicylic acid biosynthetic process	142	18	8.3	0.00155	Paraplasy	-	A.lyrata
GO:0042538	hyperosmotic salinity response	124	16	7.25	0.0023	Paraplasy	-	A.lyrata
GO:0009620	response to fungus	349	42	20.4	0.00232	Paraplasy	-	A.lyrata
GO:0000103	sulfate assimilation	11	4	0.64	0.00274	Paraplasy	-	A.lyrata
GO:0009738	abscisic acid-activated signaling pathwa...	190	21	11.1	0.00366	Paraplasy	-	A.lyrata
GO:0009753	response to jasmonic acid	350	33	20.46	0.00449	Paraplasy	-	A.lyrata
GO:0009627	systemic acquired resistance	297	29	17.36	0.0046	Paraplasy	-	A.lyrata
GO:0007267	cell-cell signaling	56	9	3.27	0.00483	Paraplasy	-	A.lyrata
GO:0043069	negative regulation of programmed cell d...	122	15	7.13	0.00494	Paraplasy	-	A.lyrata
GO:0009863	salicylic acid mediated signaling pathwa...	250	25	14.61	0.00606	Paraplasy	-	A.lyrata
GO:0009269	response to desiccation	22	5	1.29	0.0077	Paraplasy	-	A.lyrata
GO:0035966	response to topologically incorrect prot...	284	27	16.6	0.00863	Paraplasy	-	A.lyrata
GO:0006979	response to oxidative stress	339	31	19.81	0.00888	Paraplasy	-	A.lyrata
GO:0016197	endosomal transport	24	5	0.86	0.0014	Paraplasy	Mitigation	A.halleri
GO:0031669	cellular response to nutrient levels	205	15	7.35	0.007	Paraplasy	Mitigation	A.halleri
GO:0006974	cellular response to DNA damage stimulus	226	16	8.1	0.0075	Paraplasy	Mitigation	A.halleri
GO:0010260	animal organ senescence	20	7	1.08	5.5e-05	-	Mitigation	A.halleri
GO:0006635	fatty acid beta-oxidation	137	16	7.41	0.0029	-	Mitigation	A.halleri
GO:0031348	negative regulation of defense response	201	20	10.87	0.0062	-	Mitigation	A.halleri
GO:0009267	cellular response to starvation	191	19	10.33	0.0075	-	Mitigation	A.halleri
GO:0019375	galactolipid biosynthetic process	77	10	4.16	0.0083	-	Mitigation	A.halleri
GO:0065008	regulation of biological quality	1156	81	62.51	0.0085	-	Mitigation	A.halleri
GO:0042631	cellular response to water deprivation	44	7	2.38	0.0087	-	Mitigation	A.halleri
GO:0010264	myo-inositol hexakisphosphate biosynthet...	58	10	2.83	0.00044	-	Mitigation	A.lyrata
GO:0006995	cellular response to nitrogen starvation	17	5	0.83	0.00103	-	Mitigation	A.lyrata
GO:0009108	coenzyme biosynthetic process	273	24	13.32	0.00384	-	Mitigation	A.lyrata
GO:0097164	ammonium ion metabolic process	43	7	2.1	0.00443	-	Mitigation	A.lyrata
GO:0072521	purine-containing compound metabolic pro...	304	25	14.84	0.00749	-	Mitigation	A.lyrata
GO:0052541	plant-type cell wall cellulose metabolic...	17	4	0.83	0.00804	-	Mitigation	A.lyrata
GO:0006766	vitamin metabolic process	72	9	3.51	0.00808	-	Mitigation	A.lyrata
GO:0009739	response to gibberellin	141	14	6.88	0.00895	-	Mitigation	A.lyrata

### Sheet: Table.S5
Table S5. GO enrichment of plastic genes with derived or undetermined cis changes in each mode of plasticity evolution in A. halleri and A. lyrata. The mode of plasticity evolution is determined by the combination of basal (orthoplasy / Paraplasy) and plastic (Magnification / Mitigation) changes. GO analysis was done using TopGO with the elim method. Enrichment were computed against the reference…
GO.ID	Term	Annotated	Significant	Expected	resultFisher	basal	plastic	cis
GO:0001510	RNA methylation	116	3	0.21	0.0011	Orthoplasy	Magnification	A.halleri derived
GO:0016572	histone phosphorylation	46	2	0.08	0.0031	Orthoplasy	Magnification	A.halleri derived
GO:0006333	chromatin assembly or disassembly	50	2	0.09	0.0036	Orthoplasy	Magnification	A.halleri derived
GO:0006636	unsaturated fatty acid biosynthetic proc...	55	2	0.1	0.0044	Orthoplasy	Magnification	A.halleri derived
GO:0008283	cell proliferation	208	3	0.38	0.006	Orthoplasy	Magnification	A.halleri derived
GO:0009220	pyrimidine ribonucleotide biosynthetic p...	111	5	0.35	2.3e-05	Orthoplasy	Magnification	A.lyrata derived
GO:0008654	phospholipid biosynthetic process	306	5	0.96	0.0025	Orthoplasy	Magnification	A.lyrata derived
GO:0046148	pigment biosynthetic process	219	4	0.69	0.0047	Orthoplasy	Magnification	A.lyrata derived
GO:0006779	porphyrin-containing compound biosynthet...	131	3	0.41	0.0079	Orthoplasy	Magnification	A.lyrata derived
GO:0010383	cell wall polysaccharide metabolic proce...	177	3	0.26	0.0021	-	Magnification	A.halleri derived
GO:0009736	cytokinin-activated signaling pathway	59	2	0.09	0.0034	-	Magnification	A.halleri derived
GO:0042546	cell wall biogenesis	268	3	0.4	0.0068	-	Magnification	A.halleri derived
GO:0010207	photosystem II assembly	139	10	1.43	1.6e-06	-	Magnification	A.lyrata derived
GO:0006364	rRNA processing	215	12	2.22	2.1e-06	-	Magnification	A.lyrata derived
GO:0016998	cell wall macromolecule catabolic proces...	10	4	0.1	2.2e-06	-	Magnification	A.lyrata derived
GO:0010103	stomatal complex morphogenesis	122	9	1.26	4.5e-06	-	Magnification	A.lyrata derived
GO:0035304	regulation of protein dephosphorylation	114	8	1.17	2.2e-05	-	Magnification	A.lyrata derived
GO:0019288	isopentenyl diphosphate biosynthetic pro...	188	10	1.94	2.4e-05	-	Magnification	A.lyrata derived
GO:0009965	leaf morphogenesis	176	9	1.81	8.4e-05	-	Magnification	A.lyrata derived
GO:0043085	positive regulation of catalytic activit...	104	7	1.07	9.7e-05	-	Magnification	A.lyrata derived
GO:0019344	cysteine biosynthetic process	158	8	1.63	0.00022	-	Magnification	A.lyrata derived
GO:0045893	positive regulation of transcription, DN...	356	12	3.67	0.0003	-	Magnification	A.lyrata derived
GO:0040034	regulation of development, heterochronic	32	2	0.06	0.0015	Paraplasy	Magnification	A.halleri derived
GO:0048767	root hair elongation	143	3	0.26	0.0021	Paraplasy	Magnification	A.halleri derived
GO:0009059	macromolecule biosynthetic process	2572	11	4.66	0.0026	Paraplasy	Magnification	A.halleri derived
GO:0034968	histone lysine methylation	193	5	1.08	0.0045	Paraplasy	Magnification	A.lyrata derived
GO:0007000	nucleolus organization	19	2	0.11	0.005	Paraplasy	Magnification	A.lyrata derived
GO:0006790	sulfur compound metabolic process	534	8	2.99	0.0097	Paraplasy	Magnification	A.lyrata derived
GO:0019761	glucosinolate biosynthetic process	123	2	0.14	0.0086	Paraplasy	Magnification	Undetermined
GO:0009072	aromatic amino acid family metabolic pro...	167	11	3.14	0.00031	Orthoplasy	Mitigation	A.halleri derived
GO:1901606	alpha-amino acid catabolic process	110	8	2.07	0.00109	Orthoplasy	Mitigation	A.halleri derived
GO:0010363	regulation of plant-type hypersensitive ...	275	13	5.17	0.0021	Orthoplasy	Mitigation	A.halleri derived
GO:0006612	protein targeting to membrane	276	13	5.19	0.00217	Orthoplasy	Mitigation	A.halleri derived
GO:0009651	response to salt stress	571	21	10.73	0.00254	Orthoplasy	Mitigation	A.halleri derived
GO:0006972	hyperosmotic response	193	10	3.63	0.00353	Orthoplasy	Mitigation	A.halleri derived
GO:0010033	response to organic substance	1978	53	37.18	0.00386	Orthoplasy	Mitigation	A.halleri derived
GO:0009963	positive regulation of flavonoid biosynt...	80	6	1.5	0.0039	Orthoplasy	Mitigation	A.halleri derived
GO:0046474	glycerophospholipid biosynthetic process	137	8	2.57	0.00432	Orthoplasy	Mitigation	A.halleri derived
GO:0046885	regulation of hormone biosynthetic proce...	18	3	0.34	0.00434	Orthoplasy	Mitigation	A.halleri derived
GO:0009593	detection of chemical stimulus	13	3	0.15	0.00038	Orthoplasy	Mitigation	A.lyrata derived
GO:0009612	response to mechanical stimulus	37	3	0.42	0.00844	Orthoplasy	Mitigation	A.lyrata derived
GO:0031425	chloroplast RNA processing	13	2	0.15	0.00923	Orthoplasy	Mitigation	A.lyrata derived
GO:0015718	monocarboxylic acid transport	16	3	0.17	0.00064	Orthoplasy	Mitigation	Undetermined
GO:0006984	ER-nucleus signaling pathway	12	3	0.15	0.00041	Orthoplasy	-	A.halleri derived
GO:0006364	rRNA processing	215	10	2.73	0.00041	Orthoplasy	-	A.halleri derived
GO:0019288	isopentenyl diphosphate biosynthetic pro...	188	9	2.39	0.00065	Orthoplasy	-	A.halleri derived
GO:0045036	protein targeting to chloroplast	57	5	0.72	0.00076	Orthoplasy	-	A.halleri derived
GO:0006790	sulfur compound metabolic process	534	16	6.78	0.00123	Orthoplasy	-	A.halleri derived
GO:1901566	organonitrogen compound biosynthetic pro...	1464	35	18.59	0.00161	Orthoplasy	-	A.halleri derived
GO:0015931	nucleobase-containing compound transport	108	6	1.37	0.00251	Orthoplasy	-	A.halleri derived
GO:0006006	glucose metabolic process	198	8	2.51	0.00375	Orthoplasy	-	A.halleri derived
GO:0009658	chloroplast organization	202	8	2.56	0.00423	Orthoplasy	-	A.halleri derived
GO:0015994	chlorophyll metabolic process	161	7	2.04	0.00444	Orthoplasy	-	A.halleri derived
GO:0006414	translational elongation	17	2	0.1	0.0041	Orthoplasy	-	Undetermined
GO:0006721	terpenoid metabolic process	208	5	1.18	0.0065	Orthoplasy	-	Undetermined
GO:0042138	meiotic DNA double-strand break formatio...	62	4	0.5	0.0015	Paraplasy	-	A.halleri derived
GO:0006312	mitotic recombination	45	3	0.36	0.0055	Paraplasy	-	A.halleri derived
GO:0051567	histone H3-K9 methylation	152	5	1.22	0.0074	Paraplasy	-	A.halleri derived
GO:0033044	regulation of chromosome organization	101	4	0.81	0.0087	Paraplasy	-	A.halleri derived
GO:0007131	reciprocal meiotic recombination	101	4	0.81	0.0087	Paraplasy	-	A.halleri derived
GO:0009560	embryo sac egg cell differentiation	111	6	1.03	0.00059	Paraplasy	-	A.lyrata derived
GO:0048573	photoperiodism, flowering	129	5	1.2	0.00708	Paraplasy	-	A.lyrata derived
GO:0006606	protein import into nucleus	84	4	0.78	0.00778	Paraplasy	-	A.lyrata derived
GO:0043687	post-translational protein modification	86	4	0.8	0.00844	Paraplasy	-	A.lyrata derived
GO:0000377	RNA splicing, via transesterification re...	88	4	0.82	0.00914	Paraplasy	-	A.lyrata derived
GO:0009831	plant-type cell wall modification involv...	14	2	0.06	0.0016	Paraplasy	-	Undetermined
GO:0006508	proteolysis	595	8	2.55	0.0036	Paraplasy	-	Undetermined
GO:0010118	stomatal movement	73	3	0.31	0.0037	Paraplasy	-	Undetermined
GO:0006085	acetyl-CoA biosynthetic process	12	2	0.13	0.0071	Paraplasy	Mitigation	A.halleri derived
GO:0009081	branched-chain amino acid metabolic proc...	14	2	0.15	0.0097	Paraplasy	Mitigation	A.halleri derived
GO:0034614	cellular response to reactive oxygen spe...	28	2	0.08	0.0026	Paraplasy	Mitigation	Undetermined
GO:0006259	DNA metabolic process	594	6	1.62	0.0048	Paraplasy	Mitigation	Undetermined
GO:0060249	anatomical structure homeostasis	46	2	0.13	0.0069	Paraplasy	Mitigation	Undetermined
GO:0006096	glycolytic process	157	3	0.43	0.0087	Paraplasy	Mitigation	Undetermined
GO:0001101	response to acid chemical	1084	26	15.28	0.005	-	Mitigation	A.halleri derived
GO:0014070	response to organic cyclic compound	516	15	7.27	0.0063	-	Mitigation	A.halleri derived
GO:0031348	negative regulation of defense response	201	8	2.83	0.0076	-	Mitigation	A.halleri derived
GO:0009617	response to bacterium	382	12	5.38	0.0079	-	Mitigation	A.halleri derived
GO:0007154	cell communication	1356	30	19.11	0.0081	-	Mitigation	A.halleri derived
GO:0009627	systemic acquired resistance	297	10	4.19	0.0094	-	Mitigation	A.halleri derived
GO:0009725	response to hormone	1313	29	18.51	0.0094	-	Mitigation	A.halleri derived
GO:0006766	vitamin metabolic process	72	6	0.91	0.0003	-	Mitigation	A.lyrata derived
GO:0009269	response to desiccation	22	3	0.28	0.0026	-	Mitigation	A.lyrata derived
GO:0009845	seed germination	193	8	2.45	0.0032	-	Mitigation	A.lyrata derived
GO:0009106	lipoate metabolic process	27	3	0.34	0.0047	-	Mitigation	A.lyrata derived
GO:0009072	aromatic amino acid family metabolic pro...	167	7	2.12	0.0054	-	Mitigation	A.lyrata derived
GO:0031667	response to nutrient levels	218	8	2.77	0.0066	-	Mitigation	A.lyrata derived
GO:0009638	phototropism	10	2	0.13	0.0067	-	Mitigation	A.lyrata derived
GO:0008610	lipid biosynthetic process	720	10	3.8	0.0042	-	Mitigation	Undetermined
GO:0065008	regulation of biological quality	1156	13	6.1	0.0066	-	Mitigation	Undetermined
GO:0046488	phosphatidylinositol metabolic process	79	3	0.42	0.0083	-	Mitigation	Undetermined

### Sheet: Table.S6
Table S6: The proportion of mapped RNAseq reads for the three species and the F1 hybrids with different reference genomes. As the draft genome of A. halleri v1.1 in Phytozome 12.1 can not cover the whole transcriptome of A. halleri, we used the A. lyrata genome as the reference for A. halleri and its hybrid. We further generated an A. halleri pseudo genome (see method) and used it as a reference …
Genotype	Reference	0h	1.5h	3h	6h	12h	24h
Ath	A. thaliana	0.92	0.92	0.92	0.92	0.91	0.9
Aly	A.lyrata	0.9	0.9	0.9	0.89	0.88	0.87
Aha	A.lyrata	0.7	0.7	0.7	0.7	0.68	0.67
Aha	Aha pseudo genome	0.9	0.9	0.9	0.9	0.89	0.88
AthXAly	AthxAly genome	0.9	0.9	0.9	0.9	0.89	0.88
AthxAha	AthxAly genome	0.8	0.8	0.8	0.8	0.79	0.78
AthxAha	AthxAha pseudogenome	0.89	0.89	0.89	0.89	0.88	0.88

### Sheet: Table.S7
Table S7: The gene number and contribution of basal/plastic cis changes for each mode of plasticity evolution. CisB is basal cis change, cisP is plastic cis change, and cisBP is both of basal and plastic change.
	A.halleri				A.lyrata
Mode of plasticity evolution	Genes	cisB	cisP	cisBP	Genes	cisB	cisP	cisBP
orthoplasy - magnification	119	19	35	7	118	37	25	13
magnification	209	-	74	-	629	-	222	-
paraplasy - magnification	109	19	20	29	208	45	45	56
orthoplasy - mitigation	1205	99	329	248	679	60	195	230
orthoplasy	1662	393	-	-	1178	475	-	-
paraplasy	975	252	-	-	860	315	-	-
paraplasy - mitigation	564	64	185	49	219	42	58	46
mitigation	796	-	406	-	735	-	442	-

### Sheet: Table.S8
Table S8: List of plant populations and their geographical distribution of the dehydration experiment in Figure S1
Species	Population	Accession	Location	Latitude	Longitude
A. halleri	Laut	Laut3	Germany	49.23	14.04
A. halleri	Wall	Wall7	Germany	49.73	12.91
A. halleri	Kowa	Kowa4	Poland	50.63	16.08
A. halleri	Bara	Bara4	Romania	45.55	22.9
A. halleri	Nisu	Nisu6	Romania	46.24	22.55
A. halleri	lita	Lita6	Slovenia	46.76	15.79
A. halleri	Lobn	Lobn5	Slovenia	46.69	16.16
A. halleri	Noss	Noss5	Italy	44.28	14.96
A. halleri	Pais	Pais9	Italy	46.05	10.24
A. halleri	hal4.11	hal4.11	Italy	45.86	9.84
A. lyrata	SB	SB12	Germany	51.31	10.55
A. lyrata	LF	LF10	Austria	47.59	15.36
A. lyrata	LF	LF2	Austria	47.59	15.36
A. lyrata	NT	NT12	Germany	49.31	11.32
A. lyrata	VH	Vosshütte	Austria	47.58	16.1
A. lyrata		Tannenberg1
A. lyrata	VOS	VOS	Austria	57.58	2020-10-16
A. lyrata	Plech	Plech.Rock79b	Germany	49.37	11.3
A. lyrata	Plech	Plech61.2a	Germany	49.37	11.3
A. lyrata	Plech	Plech91.4a	Germany	49.37	11.3
A. lyrata	Plech	Plech92.2a	Germany	49.37	11.3
A. lyrata	Plech	PlechC3	Germany	49.37	11.3
A. lyrata	HAS	HAS.120	Germany	49.47	11.25
A. lyrata	HAS	HAS122c	Germany	49.47	11.25
A. lyrata	HAS	HAS166b	Germany	49.47	11.25
A. lyrata	MN47	MN47	US	44.31	-85.6
A. lyrata	Sky	Sky	Scotland	57.54	-6.17
A. thaliana	IP-Ara-4	IP.Ara4	Spain	41.7	-3.68
A. thaliana	IP-Cmo-3	IP.Cmo3	Spain	40.05	-4.65
A. thaliana	IP-Hoy-0	IP.Hoy0	Spain	40.4	-5
A. thaliana	IP-lab-7	IP.Lab7	Spain	40.87	-4.5
A. thaliana	Amu-0	Amu0	Spain	42.35	-3.03
A. thaliana	Coy-0	Coy0	Spain	40.44	-4.27
A. thaliana	Gud-3	Gud3	Spain	40.65	-4.11
A. thaliana	Hec-0	Hec0	Spain	42.86	-0.7
A. thaliana	Pdl-0	Pdl0	Spain	43.02	-5.6
A. thaliana	Prd-0	Prd0	Spain	41.14	-3.68
A. thaliana	Som-0	Som0	Spain	41.14	-3.58
A. thaliana	Urd-1	Urd1	Spain	42.27	-2.98
A. thaliana	Val-0	Val0	Spain	42.31	-3.1
A. thaliana	Col.FRI	Col.FRI	NA	NA	NA

### Sheet: Table.S9
Table S9: Pvalues for pairwise comparisons of the bins of the different plasticity categories and the control genes for the DFE in Figure S9.
bin 0-1	ortho-mit	ortho	para	mag	mit
control	0.43	0.61	0.61	0.01	0.41
ortho-mit	NA	0.76	0.82	0.01	0.25
ortho		NA	0.98	0.01	0.25
para			NA	0.01	0.27
mag				NA	0.09
bin 1-10	ortho-mit	ortho	para	mag	mit
control	0.03	0.01	0.17	0.32	0.15
ortho-mit	NA	0.98	0.7	0.04	0.51
ortho		NA	0.55	0.01	0.38
para			NA	0.09	0.81
mag				NA	0.03
bin 10-inf	ortho-mit	ortho	para	mag	mit
control	0.18	0.01	0.26	0.37	0.02
ortho-mit	NA	0.5	0.95	0.99	0.55
ortho		NA	0.39	0.62	0.93
para			NA	0.97	0.45
mag				NA	0.48
